# The *Drosophila* Estrogen-Related Receptor promotes triglyceride storage within the larval fat body

**DOI:** 10.1101/2024.09.13.612925

**Authors:** Tess D. Fasteen, Melody R. Hernandez, Robert A. Policastro, Maria C. Sterrett, Gabriel E. Zenter, Jason M. Tennessen

## Abstract

The Estrogen-Related Receptor (ERR) family of nuclear receptors (NRs) serve key roles in coordinating triglyceride (TAG) accumulation with juvenile growth and development. In both insects and mammals, ERR activity promotes TAG storage during the post-embryonic growth phase, with loss-of-function mutations in mouse *Esrra* and *Drosophila melanogaster dERR* inducing a lean phenotype. However, the role of insect ERRs in controlling TAG accumulation within adipose tissue remains poorly understood, as previous transcriptomic and metabolomic studies relied on whole animal analyses. Here we address this shortcoming by using tissue-specific approaches to examine the role of dERR in regulating lipid metabolism within the *Drosophila* larval fat body. We find that dERR autonomously promotes TAG accumulation within fat body cells and regulates expression of genes involved in glycolysis, β-oxidation, and mevalonate metabolism. As an extension of these results, we not only discovered that *dERR* mutant fat bodies exhibit decreased expression of known dHNF4 target genes but also found that dHNF4 activity is decreased in *dERR* mutants. Overall, our findings indicate that dERR plays a multifaceted role in the larval fat body to coordinate lipid storage with developmental growth and hint at a conserved mechanism by which ERR and HNF4 homologs coordinately regulate metabolic gene expression.
