## Supplemental Table 2 for "The *Drosophila* Estrogen-Related Receptor promotes triglyceride storage within the larval fat body"

Table S2. A list of lipids that exhibit significant changes inÊERR1/2 mutants compared with ERR1/+ heterozygous controlsÊ(absolute FC>2, adjusted P<0.05).Ê
Lipid Species	FC	log2(FC)	adjusted P-value
TG 14:0_14:0_18:0	0.4508	-1.1494	0.00039546
TG 14:0_14:0_16:0	0.37181	-1.4274	0.0013012
TG 14:0_16:0_18:1	0.43777	-1.1918	0.0013012
TG 16:0_16:0_18:1	0.36324	-1.461	0.0015258
TG 12:0_14:0_16:0	0.44083	-1.1817	0.0020692
TG 16:0_18:0_18:1	0.46658	-1.0998	0.0020692
ACar 14:0	0.2939	-1.7666	0.0028741
LPC 14:1	2.0805	1.0569	0.004993
ACar 16:1	0.43071	-1.2152	0.0059818
ACar 14:1	0.48246	-1.0515	0.011284
ACar 18:2	0.44635	-1.1638	0.013776
ACar 13:0	0.45199	-1.1457	0.018591
Cer_AP t20:0_25:0	0.46588	-1.102	0.037093
Cer_AP t20:0_26:0	0.43199	-1.2109	0.037384
Cer_NP t18:0_26:0	0.49063	-1.0273	0.038825
Cer_BS d18:2_32:6	0.43191	-1.2112	0.044328
MG 17:2	0.14932	-2.7435	0.044419
