## Supplemental Table 3 for "The *Drosophila* Estrogen-Related Receptor promotes triglyceride storage within the larval fat body"

Table S3. A list of lipids that exhibit significant changes in ERR1/2 mutants compared with ERR1/+ heterozygous controls (absolute FC>1.5, adjusted P<0.05).�
Lipid Species	Fold Change	log2 fold change	Adjusted P-value
ACar 13:0	0.45199	-1.1457	0.025947
ACar 14:0	0.2939	-1.7666	0.002164
ACar 14:1	0.48246	-1.0515	0.010181
ACar 14DC	0.65715	-0.60571	0.037833
ACar 15:0	0.54054	-0.88753	0.036674
ACar 16:0	0.50594	-0.98297	0.014182
ACar 16:1	0.43071	-1.2152	0.0061797
ACar 18:2	0.44635	-1.1638	0.010181
ACar 26:1	1.7777	0.83003	0.036674
Cer_AP t20:0_25:0	0.46588	-1.102	0.038756
Cer_AP t20:0_26:0	0.43199	-1.2109	0.037833
Cer_AP t20:0_27:0	0.5343	-0.90427	0.033707
Cer_AS d14:1_20:0	1.5395	0.62242	0.052677
Cer_AS d14:1_22:0	1.6119	0.68874	0.012679
Cer_AS d15:1_22:0	1.8035	0.85079	0.018997
Cer_BS d18:2_32:6	0.43191	-1.2112	0.046901
Cer_NDS d19:0_26:0	0.5343	-0.90427	0.033707
Cer_NP t18:0_25:0	0.5221	-0.93761	0.063972
Cer_NP t18:0_26:0	0.49063	-1.0273	0.038775
Cer_NP t19:0_26:0	0.57776	-0.79146	0.041429
Cer_NP t20:0_26:0	0.51563	-0.95558	0.033707
DG 13:0_14:1	1.5219	0.60589	0.062632
DG 16:1_16:1	1.5016	0.58649	0.015617
FA 16:1	1.6407	0.7143	0.010378
FA 17:1	1.6346	0.70892	0.0032
FA 18:1	1.5354	0.61863	0.0026365
FA 18:2	1.5548	0.63674	0.0051125
FAHFA 16:1_22:3	1.7083	0.77257	0.012903
FAHFA 18:1_18:0	1.8926	0.92039	0.057784
LPC 0:0_16:0	1.7854	0.83621	0.002164
LPC 0:0_16:1	1.7035	0.76851	0.010181
LPC 0:0_18:1	1.5849	0.66437	0.087962
LPC 14:0	1.7635	0.81841	0.002164
LPC 14:1	2.0805	1.0569	0.0061797
LPC 16:0	1.9013	0.92699	0.002164
LPC 16:1	1.7951	0.84407	0.0028158
LPC 17:0	1.8779	0.9091	0.05041
LPC 17:1	1.5447	0.6273	0.023553
LPC 18:0	1.7516	0.80864	0.0047502
LPC 18:1	1.6111	0.68805	0.020691
LPC 18:2	1.5289	0.61252	0.053116
LPE 0:0_19:0	1.5383	0.62131	0.077916
LPE 14:0	1.603	0.68077	0.002164
LPE 16:1	1.6937	0.76017	0.002164
LPE 17:1	1.5638	0.64509	0.0044911
LPE 20:0	1.7331	0.79338	0.023475
LPG 0:0_18:1	1.5727	0.65323	0.013286
LPG 18:1_0:0	1.6366	0.71068	0.002164
MG 17:2	0.14932	-2.7435	0.039133
PA 14:1_14:1	0.55732	-0.84343	0.010181
PE 12:0_13:0	1.8372	0.87751	0.013286
PE 12:0_14:0	1.6635	0.73426	0.0032
PE 12:0_14:1	1.5639	0.64512	0.0038693
PE 12:0_16:1	1.5723	0.65289	0.0084736
PE 13:0_14:0	1.9656	0.97495	0.013286
PE 13:0_14:1	1.8682	0.90168	0.010378
PE 13:0_16:1	1.5503	0.63252	0.0037187
PE 14:1_14:1	1.7001	0.76561	0.0020732
PE 14:1_15:1	1.5587	0.64035	0.002164
PE 14:1_16:1	1.5276	0.6113	0.0028158
PE-Cer 12:0;2O_22:1;O	1.5233	0.60722	0.046901
PE-Cer 12:2;2O_25:0	0.58498	-0.77355	0.012767
PG 14:0_14:1	1.5466	0.62906	0.010181
PG 15:0_16:1	1.5477	0.6301	0.0034176
PI 14:1_14:1	1.5043	0.58908	0.020825
PI 18:1_20:0	1.5087	0.59334	0.010181
TG 12:0_14:0_14:0	0.61463	-0.70221	0.040314
TG 12:0_14:0_16:0	0.44083	-1.1817	0.0037187
TG 13:0_14:0_16:0	0.58275	-0.77904	0.0076959
TG 14:0_14:0_16:0	0.37181	-1.4274	0.0020732
TG 14:0_14:0_16:1	0.55695	-0.84438	0.0085762
TG 14:0_14:0_18:0	0.4508	-1.1494	0.00052267
TG 14:0_14:1_16:0	0.60248	-0.73102	0.0032
TG 14:0_15:0_18:1	0.64456	-0.63362	0.046901
TG 14:0_16:0_16:1	0.50927	-0.9735	0.0042826
TG 14:0_16:0_18:1	0.43777	-1.1918	0.0020732
TG 14:0_16:1_18:1	0.62281	-0.68313	0.0038693
TG 16:0_16:0_18:1	0.36324	-1.461	0.002164
TG 16:0_16:1_18:1	0.60059	-0.73555	0.002164
TG 16:0_17:0_18:1	0.5151	-0.95707	0.04319
TG 16:0_18:0_18:1	0.46658	-1.0998	0.0026365
TG 16:0_18:1_18:1	0.59979	-0.73747	0.014182
