## Supplemental Table 6 for "The *Drosophila* Estrogen-Related Receptor promotes triglyceride storage within the larval fat body"

### Sheet: venn fat body vs whole body dow
Table S6. Genes that are significantly down-regulated in either Table S4 (dERR mutant RNA-seq; whole body) or Table S5 (dERR mutant RNA-seq; fat body) are listed according to whether they are down-regulated in only whole animal samples, only fat body samples, or in both sample sets. All genes listed displayed a log2 fold change<-1 and a sval<0.005.
Category	# genes	FBgn	Gene Symbol
fat body down, whole body down	31	FBgn0250906	Pgk
		FBgn0038257	smp-30
		FBgn0266064	GlyS
		FBgn0043783	CG32444
		FBgn0035484	CG11594
		FBgn0001092	Gapdh2
		FBgn0003076	Pgm
		FBgn0000579	Eno
		FBgn0023477	Taldo
		FBgn0003071	Pfk
		FBgn0053307	CG33307
		FBgn0039678	Obp99a
		FBgn0001258	Ldh
		FBgn0042701	CR12628
		FBgn0001091	Gapdh1
		FBgn0086355	Tpi
		FBgn0000064	Ald
		FBgn0030425	CG3775
		FBgn0003074	Pgi
		FBgn0026563	CG1979
		FBgn0035476	CG12766
		FBgn0036787	CG4306
		FBgn0286723
		FBgn0264562	Hr4
		FBgn0050082	CG30082
		FBgn0014869	Pglym78
		FBgn0035978	UGP
		FBgn0032945	CG8665
		FBgn0024289	Sodh-1
		FBgn0038858	CG5793
		FBgn0034618	CG9485
fat body down	195	FBgn0033458	CG18446
		FBgn0052647	CG32647
		FBgn0037560	CR18228
		FBgn0260743	GC1
		FBgn0034998	CG13577
		FBgn0020257	Ppa
		FBgn0051674	CG31674
		FBgn0028509	CenG1A
		FBgn0034406	Jheh3
		FBgn0023537	CG17896
		FBgn0000024	Ace
		FBgn0051414	Gba1b
		FBgn0031560	CG16713
		FBgn0038260	CG14855
		FBgn0038463	CG3534
		FBgn0033395	Cyp4p2
		FBgn0030326	CG2444
		FBgn0051075	CG31075
		FBgn0033879	CG6543
		FBgn0267033	mamo
		FBgn0039681	CG7582
		FBgn0002931	net
		FBgn0038744	CG4733
		FBgn0085195	CG34166
		FBgn0026315	Ugt35a
		FBgn0039737	CG7920
		FBgn0051780	CG31780
		FBgn0033960	CG10151
		FBgn0261989	CG42807
		FBgn0027601	pdgy
		FBgn0029969	CG10932
		FBgn0034883	Eglp2
		FBgn0050289	CG30289
		FBgn0033139	Tsp42Er
		FBgn0285958
		FBgn0030239	CG17333
		FBgn0034356	CG10924
		FBgn0034253	CG10936
		FBgn0030653	CG7860
		FBgn0038291	CG3984
		FBgn0037057	CG10512
		FBgn0035132	mthl10
		FBgn0034276	Sardh
		FBgn0030575	CG5321
		FBgn0032076	CG9510
		FBgn0030724	Nipsnap
		FBgn0030647	CG6324
		FBgn0036547	CG17032
		FBgn0032820	fbp
		FBgn0031126	Cyp6v1
		FBgn0031645	CG3036
		FBgn0263199	Galk
		FBgn0027945	ppl
		FBgn0035911	CG6638
		FBgn0063667	CG32335
		FBgn0032089	Rcd-1r
		FBgn0042083	CG3267
		FBgn0031558	CG16704
		FBgn0030087	CG7766
		FBgn0265767	zyd
		FBgn0036205	CG14131
		FBgn0028526	CG15293
		FBgn0260753	Pdfr
		FBgn0260642	Antp
		FBgn0037228	CG1092
		FBgn0037709	CG8199
		FBgn0032785	CG10026
		FBgn0040732	CG16926
		FBgn0034191	CG6984
		FBgn0031877	CG10399
		FBgn0000451	ect
		FBgn0038784	CG4362
		FBgn0034390	CG15093
		FBgn0037326	CG14669
		FBgn0039679	ppk19
		FBgn0050090	CG30090
		FBgn0259715	CG42369
		FBgn0035968	Slc45-1
		FBgn0031561	IM33
		FBgn0261862	whd
		FBgn0039430	CG5455
		FBgn0034117	CG7997
		FBgn0027780	U26
		FBgn0032900	CG14401
		FBgn0037424	Osi15
		FBgn0037879	scpr-C
		FBgn0283451	br
		FBgn0004910	Eip63F-1
		FBgn0053558	mim
		FBgn0015576	alpha-Est8
		FBgn0050345	CG30345
		FBgn0023541	Cyp4d14
		FBgn0036824	CG3902
		FBgn0037213	CG12581
		FBgn0038326	CG5044
		FBgn0036316	CG10960
		FBgn0001124	Got1
		FBgn0038292	CG3987
		FBgn0031689	Cyp28d1
		FBgn0031824	CG9547
		FBgn0033421	CG1888
		FBgn0037936	CG6908
		FBgn0050339	CG30339
		FBgn0265191	Glycogenin
		FBgn0263330	CR43411
		FBgn0034440	CG10073
		FBgn0035811	CG12262
		FBgn0039593	Sid
		FBgn0039017	CG6985
		FBgn0032889	CG9331
		FBgn0030968	CG7322
		FBgn0039609	CG14529
		FBgn0264574	Glut1
		FBgn0085244	CG34215
		FBgn0040064	yip2
		FBgn0038679	CG6040
		FBgn0038262	CG14857
		FBgn0010053	Jheh1
		FBgn0038826	Syp
		FBgn0039877	CG2118
		FBgn0032810	CG13077
		FBgn0262636	dati
		FBgn0030612	CG5599
		FBgn0027528	goe
		FBgn0050410	Rpi
		FBgn0033221	CG12825
		FBgn0011770	Gip
		FBgn0031848	Nse1
		FBgn0034399	CG15083
		FBgn0038924	CG6028
		FBgn0036821	CG3961
		FBgn0032350	CG6287
		FBgn0033978	Cyp6a23
		FBgn0037090	Est-Q
		FBgn0034405	Jheh2
		FBgn0038299	Spn88Eb
		FBgn0000055	Adh
		FBgn0036620	CG4842
		FBgn0033724	CG8501
		FBgn0264834	CR44042
		FBgn0002563	Lsp1beta
		FBgn0033138	Tsp42Eq
		FBgn0261547	Exn
		FBgn0039487	gb
		FBgn0003141	pr
		FBgn0016715	Reg-2
		FBgn0030509	CG11162
		FBgn0286508
		FBgn0022710	Ac13E
		FBgn0028563	sut1
		FBgn0032638	SPH93
		FBgn0034706	CG11275
		FBgn0000477	DNaseII
		FBgn0262782	Mdh1
		FBgn0086450	su(r)
		FBgn0038172	Adgf-D
		FBgn0022355	Tsf1
		FBgn0283510	Pal1
		FBgn0033112	Spn42Db
		FBgn0036551	CG17029
		FBgn0039467	CG14253
		FBgn0260943	Rbp6
		FBgn0085466	CG34437
		FBgn0263930	dally
		FBgn0035262	CG18171
		FBgn0033372	CG13742
		FBgn0000567	Eip74EF
		FBgn0032726	CG10621
		FBgn0038261	CG14856
		FBgn0001186	Hex-A
		FBgn0034999	CG3394
		FBgn0028468	rtet
		FBgn0039674	CG1907
		FBgn0033093	CG3270
		FBgn0038115	CG7966
		FBgn0031449	CG31689
		FBgn0000008
		FBgn0288232
		FBgn0029002	miple2
		FBgn0033725	Cpr49Ac
		FBgn0037222	CG14642
		FBgn0042696	NfI
		FBgn0030478	CG1640
		FBgn0029935	CG4615
		FBgn0039073	CG4408
		FBgn0037684	CG8129
		FBgn0031995	CG8475
		FBgn0043578	PGRP-SB1
		FBgn0034075	Asph
		FBgn0061356	CG18003
		FBgn0053459	CG33459
		FBgn0052407	CG32407
		FBgn0031860	CG11236
		FBgn0032639	CG18563
		FBgn0042110	CG18765
whole body down	117	FBgn0083978	CG17672
		FBgn0033887	St4
		FBgn0035685	CG13297
		FBgn0053003	CG33003
		FBgn0039195	CG17782
		FBgn0036350	CG14111
		FBgn0033158	CG12164
		FBgn0030107	CG15370
		FBgn0035865	CG7201
		FBgn0004781	Ccp84Ac
		FBgn0052855	CG32855
		FBgn0051626	CG31626
		FBgn0029681	CG15239
		FBgn0034887	St1
		FBgn0053138	AGBE
		FBgn0029716	CG3546
		FBgn0051876	Cpr30F
		FBgn0263038	CG43333
		FBgn0029838	CG4666
		FBgn0004057	Zw
		FBgn0039479	CG14257
		FBgn0003065	CG2150
		FBgn0033481	CG12920
		FBgn0038821	CG17267
		FBgn0036112	CG14147
		FBgn0032612	CG13282
		FBgn0029807	CG3108
		FBgn0001254	ImpE2
		FBgn0262111
		FBgn0038727	CG7432
		FBgn0267690	CG46026
		FBgn0034548	CG13443
		FBgn0030587	CG9522
		FBgn0023496	Lip1
		FBgn0034247	CG6484
		FBgn0035428	CG14960
		FBgn0002577
		FBgn0034022	CG12964
		FBgn0032362	spz4
		FBgn0040743	CG15919
		FBgn0036862	Gbs-76A
		FBgn0034391	CG15080
		FBgn0052029	Cpr66D
		FBgn0263934	esn
		FBgn0286204
		FBgn0036427	CG4613
		FBgn0267160	CR45600
		FBgn0261799	dsx-c73A
		FBgn0032399	CG6785
		FBgn0034301	CG5756
		FBgn0038394	CG10264
		FBgn0037410	Osi2
		FBgn0038315	CG14866
		FBgn0035429	CG12017
		FBgn0000075	amd
		FBgn0005638	slbo
		FBgn0029649	CG4116
		FBgn0037838	CG4089
		FBgn0266534	CG45095
		FBgn0039527	CG5639
		FBgn0034661	CG4386
		FBgn0263216	CG43386
		FBgn0033307	CG14752
		FBgn0250862	CG42237
		FBgn0030947	CG6696
		FBgn0052645	CG32645
		FBgn0037099	CG7173
		FBgn0033365	CG8170
		FBgn0034712	CG3264
		FBgn0003292	rt
		FBgn0031001	CG7884
		FBgn0066365	dyl
		FBgn0038017	CG4115
		FBgn0038642	Muc91C
		FBgn0037224	TwdlF
		FBgn0024366	CG11409
		FBgn0032472	CG9928
		FBgn0029804	CG3097
		FBgn0037427	Osi17
		FBgn0266435	CG45065
		FBgn0036781	CG13699
		FBgn0263109	CG43366
		FBgn0037225	TwdlG
		FBgn0039167	CG17786
		FBgn0030459	CG12723
		FBgn0037044	CG10585
		FBgn0021742	C901
		FBgn0004511	dy
		FBgn0004507	GlyP
		FBgn0030340	CG15740
		FBgn0032598	ChLD3
		FBgn0038941	CG7080
		FBgn0030569	CG9411
		FBgn0286874
		FBgn0040600	CG13631
		FBgn0031918	CG6055
		FBgn0259233	CG42331
		FBgn0050101	CG30101
		FBgn0284435	tyn
		FBgn0030841	CG8568
		FBgn0029573	CG14770
		FBgn0038207	CG14356
		FBgn0034710	CG3292
		FBgn0036780	CG7330
		FBgn0028938	CG16886
		FBgn0051560	CG31560
		FBgn0261526	NT1
		FBgn0036612	CG4998
		FBgn0039197	CG17780
		FBgn0033658	Twdlbeta
		FBgn0037419	Osi12
		FBgn0262867	Ptr
		FBgn0039387	MCO3
		FBgn0036349	SNCF
		FBgn0051559	CG31559
		FBgn0036138	CG14143
		FBgn0037409	Osi24
