## Supplemental Table 7 for "The *Drosophila* Estrogen-Related Receptor promotes triglyceride storage within the larval fat body"

### Sheet: venn fat body vs whole body upr
Table S7. Genes that are significantly up-regulated in either Table S4 (dERR mutant RNA-seq; whole body) or Table S5 (dERR mutant RNA-seq; fat body) are listed according to whether they are down-regulated in only whole animal samples, only fat body samples, or in both sample sets. All genes listed displayed a log2 fold change>1 and a sval<0.005.
Category	# genes	FBgn	Gene Symbol
fat body up, whole body up	8	FBgn0040104	lectin-24A
		FBgn0038595	CG7142
		FBgn0263083	CG43351
		FBgn0266700	CR45190
		FBgn0034741	CG4269
		FBgn0039856	CG1774
		FBgn0039098	GILT3
		FBgn0036652	CG13032
whole body up	14	FBgn0039470	CG6296
		FBgn0034352	CG17669
		FBgn0015714	Cyp6a17
		FBgn0051810	CG31810
		FBgn0013772	Cyp6a8
		FBgn0085736	CG40472
		FBgn0085297	CG34268
		FBgn0036410	CG8100
		FBgn0026061	Mipp1
		FBgn0036589	CG13067
		FBgn0034052	CG8299
		FBgn0010425	epsilonTry
		FBgn0267501	18SrRNA:CR45841
		FBgn0032800	CG10137
fat body up	261	FBgn0053510	CG33510
		FBgn0037934	CG6830
		FBgn0040827	CG13315
		FBgn0266311	CR44976
		FBgn0040256	Ugt86Dd
		FBgn0039789	CG9717
		FBgn0034736	gas
		FBgn0037327	PEK
		FBgn0039130	CG5854
		FBgn0034329	IM1
		FBgn0261549	rdgA
		FBgn0037890	CG17734
		FBgn0016672	Ipp
		FBgn0030594	CG9509
		FBgn0033644	Tret1-2
		FBgn0287590
		FBgn0034996	CG13575
		FBgn0261089	Sytalpha
		FBgn0052195	CG32195
		FBgn0041581	AttB
		FBgn0020764	Alas
		FBgn0034909	CG4797
		FBgn0035833	CG7565
		FBgn0266279	CR44964
		FBgn0003162	Pu
		FBgn0010482	l(2)01289
		FBgn0264750	CG44008
		FBgn0041707	7B2
		FBgn0261560	Thor
		FBgn0052017	CG32017
		FBgn0283658	muc
		FBgn0067102	GlcT-1
		FBgn0027356	Amph
		FBgn0033926	Arc1
		FBgn0038488	m-cup
		FBgn0262815	CR43186
		FBgn0037071	CG7632
		FBgn0264982	CR44133
		FBgn0000723	FER
		FBgn0033915	CG8485
		FBgn0037046	CG10581
		FBgn0262617	CG43143
		FBgn0037788	CG3940
		FBgn0015558	tty
		FBgn0262964	CR43275
		FBgn0032957	CG2225
		FBgn0029507	Tsp42Ed
		FBgn0040238	Best1
		FBgn0046114	Gclm
		FBgn0003257	r-l
		FBgn0033777	CG17574
		FBgn0259150	CG42265
		FBgn0037853	CG14696
		FBgn0038419	CG14879
		FBgn0042185	MCU
		FBgn0029932	CG4607
		FBgn0016123	Alp4
		FBgn0033204	CG2065
		FBgn0031881	MME1
		FBgn0011286	RyR
		FBgn0035976	PGRP-LC
		FBgn0261555	CG42673
		FBgn0028494	CG6424
		FBgn0020545	kraken
		FBgn0042173	CG18853
		FBgn0050022	CG30022
		FBgn0031968	CG7231
		FBgn0033405	CG13954
		FBgn0037167	CG11425
		FBgn0011592	fra
		FBgn0011225	jar
		FBgn0029689	CG6428
		FBgn0031322	CG5001
		FBgn0051116	ClC-a
		FBgn0035583	CG13704
		FBgn0283461	Drs
		FBgn0001223	Hsp22
		FBgn0034639	CG15673
		FBgn0031906	CG5160
		FBgn0001404	egh
		FBgn0033544	CG7220
		FBgn0028408	Drep2
		FBgn0260795	NaPi-III
		FBgn0086365	Orct2
		FBgn0042094	Adk3
		FBgn0263782	Hmgcr
		FBgn0027600	obst-B
		FBgn0004359	T48
		FBgn0262794	CG43175
		FBgn0001257	ImpL2
		FBgn0032415	rho-6
		FBgn0033774	CG12374
		FBgn0043364	cbt
		FBgn0051975	CG31975
		FBgn0033830	CG10814
		FBgn0036764	CG5535
		FBgn0034085	Ptp52F
		FBgn0000719	fog
		FBgn0034480	CG16898
		FBgn0037391	CG2017
		FBgn0266577	CR45108
		FBgn0003386	Shaw
		FBgn0063491	GstE9
		FBgn0033188	Drat
		FBgn0034717	CG5819
		FBgn0038083	CG5999
		FBgn0039855	CG1638
		FBgn0050280	CG30280
		FBgn0038420	CG10311
		FBgn0031068	Alr
		FBgn0035767	CG8596
		FBgn0039492	CG6051
		FBgn0011205	fbl
		FBgn0027556	CG4928
		FBgn0267408	AOX1
		FBgn0267164	CR45604
		FBgn0034638	CG10433
		FBgn0045980	niki
		FBgn0027843	CAH2
		FBgn0040653	IM4
		FBgn0261859	CG42788
		FBgn0262109	CR42862
		FBgn0033446	CG1648
		FBgn0026376	Rgl
		FBgn0034605	CG15661
		FBgn0027836	Dgp-1
		FBgn0266637	CR45144
		FBgn0051793	CG31793
		FBgn0035229	pns
		FBgn0035710	SP1173
		FBgn0037635	CG9837
		FBgn0031263	Tspo
		FBgn0033782	sug
		FBgn0029723	Proc-R
		FBgn0039419	CG12290
		FBgn0038412	Zip89B
		FBgn0015039	Cyp9b2
		FBgn0037698	CG16779
		FBgn0028481	CG4341
		FBgn0033781	CG13319
		FBgn0067905	IM14
		FBgn0001987	Gli
		FBgn0031950	Herp
		FBgn0036428	Gbs-70E
		FBgn0033226	CG1882
		FBgn0039087	CG10168
		FBgn0027589	CG1688
		FBgn0010042	GstD6
		FBgn0063493	GstE7
		FBgn0031039	Shawn
		FBgn0264542	hwt
		FBgn0038321	CG6218
		FBgn0287631
		FBgn0032694	MESR3
		FBgn0032713	CG17323
		FBgn0051323	CG31323
		FBgn0082585	sprt
		FBgn0031484	CG3165
		FBgn0025373	Fpps
		FBgn0037468	CG1943
		FBgn0259111	Ndae1
		FBgn0028425	JhI-21
		FBgn0036877	CG9452
		FBgn0052512	CG32512
		FBgn0028325	l(1)G0334
		FBgn0010038	GstD2
		FBgn0035146	CG13893
		FBgn0267796	Tmc
		FBgn0031002	CG14196
		FBgn0052313	CG32313
		FBgn0036381	CG8745
		FBgn0266168	CR44874
		FBgn0039319	CG13659
		FBgn0032025	CG7778
		FBgn0038082	CG5724
		FBgn0031805	CG9505
		FBgn0267339	p38c
		FBgn0040319	Gclc
		FBgn0036910	Cyp305a1
		FBgn0025628	CG4199
		FBgn0052485	CG32485
		FBgn0034387	Cyp12b2
		FBgn0033153	Gadd45
		FBgn0010611	Hmgs
		FBgn0039635	CG11876
		FBgn0019952	Orct
		FBgn0023197	Jon74E
		FBgn0024315	Picot
		FBgn0034583	CG10527
		FBgn0036566	ClC-c
		FBgn0033519	CG11825
		FBgn0038051	CG17207
		FBgn0028482	bdl
		FBgn0032147	IP3K1
		FBgn0039900	Syt7
		FBgn0015011	AhcyL2
		FBgn0029930	CG12541
		FBgn0030189	CG2909
		FBgn0266758	Esyt2
		FBgn0039086	CG16732
		FBgn0037007	CG5059
		FBgn0027335	Rip11
		FBgn0016926	Pino
		FBgn0036876	CG9451
		FBgn0032805	CG10337
		FBgn0027569	cert
		FBgn0034644	CG10082
		FBgn0053301	CG33301
		FBgn0039817	CG15553
		FBgn0003231	ref(2)P
		FBgn0085223	CG34194
		FBgn0029898	CG14439
		FBgn0011705	rost
		FBgn0030631	CG6227
		FBgn0051100	CG31100
		FBgn0035283	CG12024
		FBgn0038349	AOX3
		FBgn0040837	CG8620
		FBgn0259229	CG42329
		FBgn0031011	CG8034
		FBgn0065046	snoRNA:U3:9B
		FBgn0043458	CG12084
		FBgn0036801	MYPT-75D
		FBgn0283741	prage
		FBgn0036259	CG9760
		FBgn0029813	CG15766
		FBgn0035087	CG2765
		FBgn0051549	CG31549
		FBgn0040636	CG13255
		FBgn0014342	mia
		FBgn0010041	GstD5
		FBgn0039178	CG6356
		FBgn0037076	ebd2
		FBgn0031016	kek5
		FBgn0040609	CG3348
		FBgn0033844	bbc
		FBgn0039085	CG10170
		FBgn0039787	CG9702
		FBgn0086359	Invadolysin
		FBgn0085386	CG34357
		FBgn0037525	CG17816
		FBgn0028916	CG33090
		FBgn0262965	CR43276
		FBgn0039714	Zip99C
		FBgn0043791	phu
		FBgn0024361	Tsp2A
		FBgn0038652	CG7720
		FBgn0036199	Bmcp
		FBgn0033448	hebe
		FBgn0010241	Mdr50
		FBgn0036260	Rh7
		FBgn0030040	CG15347
		FBgn0052476	mthl14
		FBgn0051288	CG31288
		FBgn0004687	Mlc-c
		FBgn0040251	Ugt86Di
		FBgn0026619	Taz
		FBgn0037852	Tpc1
		FBgn0036240	CG6928
		FBgn0039296	CG10420
		FBgn0041184	Socs36E
