## Supplemental Table 10 for "The *Drosophila* Estrogen-Related Receptor promotes triglyceride storage within the larval fat body"

### Sheet: hnf4 targets
Table S10. Expression of genes encoding beta-oxidation enzymes in dERR mutants
	whole body	fat body
lip3	-0.00318299	1.118752786805395
CG6295	0.14569334677272547	-0.0135558
CG2772	0.1643286751907806	-0.0113551
AcCoAs	1.0213996446750846	0.8425634445885033
CG1041	0.20332515287897468	-0.0303555
CG2107	-0.233227	-0.410599
CPT1	-0.042572	-1.5315
colt	-0.037349	-0.306216
CG5321	-0.625114	-1.63666
CG10814	1.2793792059367013	3.7511291097089794
CG4335	-0.368613	5.118203936846623
CG14630	0.14908458320587142	0.15286820544341245
CG3902	-0.116698	-2.57062
CG4598	-0.0232754	-0.293842
CG7461	-0.0259917	0.5732889006560445
CG9527	-0.00782311	0.18266613875882215
Acox57D-d	-0.0247375	0.6150093568702693
CG9577	-0.0740624	-0.322878
CG12262	-0.292483	-3.24795
CG4389	NA	-0.106941
CG6543	-0.094845	-1.20592
scully	-0.0148948	-0.97973
thiolase	-0.0239451	-0.438908
CG17597	0.2092428026608395	-0.302933
yip2	-0.613475	-4.34743
